# Proteome remodeling in the *Mycobacterium tuberculosis* PknG knockout: molecular evidence for the role of this kinase in cell envelope biogenesis and hypoxia response

**DOI:** 10.1101/2021.03.16.435434

**Authors:** Analía Lima, Alejandro Leyva, Bernardina Rivera, María Magdalena Portela, Magdalena Gil, Alessandro Cascioferro, María-Natalia Lisa, Annemarie Wehenkel, Marco Bellinzoni, Paulo C. Carvalho, Carlos Batthyány, María N. Alvarez, Roland Brosch, Pedro M. Alzari, Rosario Durán

## Abstract

*Mycobacterium tuberculosis*, the etiological agent of tuberculosis, is among the deadliest human pathogens. One of *M. tuberculosis*’s pathogenic hallmarks is its ability to persist in a dormant state in the host for long periods, reinitiating the infectious cycle when favorable environmental conditions are found. Thus, it is not surprising that this pathogen has developed different mechanisms to withstand the stressful conditions found in the host. In particular, the Ser/Thr protein kinase PknG has gained special relevance since it regulates nitrogen metabolism and facilitates bacterial survival inside macrophages. Nevertheless, the molecular mechanisms underlying these effects are far from being elucidated. To further investigate these issues, we performed quantitative proteomics analyses of protein extracts from *M. tuberculosis* H37Rv and a mutant derivative lacking *pknG*. Our results showed that in the absence of PknG the mycobacterial proteome was remodeled since 5.7% of the proteins encoded by *M. tuberculosis* presented significant changes in its relative abundance when compared to the wild-type strain. The main biological processes affected by *pknG* deletion were the biosynthesis of cell envelope components and the response to hypoxic conditions. As many as 13 DosR-regulated proteins were underrepresented in the *pknG* deletion mutant, including the distinctive Hrp-1, which was found to be 12-fold decreased according to Parallel Reaction Monitoring experiments. Altogether, the results presented here allow us to postulate that PknG regulation of bacterial adaptation to stress conditions might be an important mechanism underlying its reported effect on intracellular bacterial survival.
