## Supplementary material for "Proteome remodeling in the *Mycobacterium tuberculosis* PknG knockout: molecular evidence for the role of this kinase in cell envelope biogenesis and hypoxia response": Differential proteins-LC-MS/MS

### Sheet: only WT
Proteins exclusively detected in M. tuberculosis WT determined by shotgun proteomics
Uniprot ID	Tuberculist ID	Gene name	Replicate Count	Total Signal	Description	Functional Classification*
P9WI73	Rv0410c	pknG	3	454	Serine/threonine-protein kinase PknG	Regulatory proteins
O53443	Rv1095	phoH2	3	57	Probable PHOH-like protein PhoH2 (Phosphate starvation-inducible protein PSIH)	Intermediary metabolism and respiration
P9WJZ5	Rv2003c	Rv2003c	3	38	Uncharacterized protein Rv2003c	Conserved hypotheticals
P71540	Rv0971c	echA7	3	28	Probable enoyl-CoA hydratase EchA7 (Enoyl hydrase) (Unsaturated acyl-CoA hydratase) (Crotonase)	Lipid metabolism
P9WP01	Rv3307	punA	3	27	Purine nucleoside phosphorylase	Intermediary metabolism and respiration
P96826	Rv0149	Rv0149	3	22	Possible quinone oxidoreductase (NADPH:quinone oxidoreductase) (Zeta-crystallin)	Intermediary metabolism and respiration
P9WN33	Rv2201	asnB	3	19	Putative asparagine synthetase [glutamine-hydrolyzing]	Intermediary metabolism and respiration
P9WFD3	Rv3134c	Rv3134c	3	18	Universal stress protein Rv3134c	Virulence, detoxification, adaptation
O53219	Rv2494	vapC38	3	16	Ribonuclease VapC38	Virulence, detoxification, adaptation
P9WNL3	Rv1713	der	3	16	GTPase Der	Intermediary metabolism and respiration
P9WQD3	Rv2523c	acpS	3	14	Holo-[acyl-carrier-protein] synthase	Lipid metabolism
O53501	Rv2103c	vapC37	3	13	Ribonuclease VapC37	Virulence, detoxification, adaptation
P9WK23	Rv1781c	malQ	3	12	4-alpha-glucanotransferase	Intermediary metabolism and respiration
P9WID3	Rv2029c	pfkB	3	12	Putative ATP-dependent 6-phosphofructokinase isozyme 2	Intermediary metabolism and respiration
I6X8E6	Rv0061c	Rv0061c	3	12	Uncharacterized protein	Conserved hypotheticals
P9WGA3	Rv0294	tam	3	12	Probable trans-aconitate 2-methyltransferase	Intermediary metabolism and respiration
P9WKS9	Rv0508	Rv0508	3	11	Uncharacterized protein Rv0508	Conserved hypotheticals
O53945	Rv1796	mycP5	3	11	Mycosin-5	Intermediary metabolism and respiration
P9WJ41	Rv0239	vapB24	3	9	Putative antitoxin VapB24	Virulence, detoxification, adaptation
I6X8R5	Rv0203	Rv0203	3	9	Heme-binding protein Rv0203	Cell wall and cell processes
I6XFF7	Rv2840c	Rv2840c	3	8	Uncharacterized protein	Conserved hypotheticals
P95238	Rv2342	Rv2342	3	6	Uncharacterized protein	Conserved hypotheticals
P9WLG9	Rv2239c	Rv2239c	2	24	Uncharacterized protein Rv2239c	Conserved hypotheticals
P9WGI7	Rv0070c	glyA2	2	24	Serine hydroxymethyltransferase 2	Intermediary metabolism and respiration
P9WME3	Rv1287	Rv1287	2	21	Putative HTH-type transcriptional regulator Rv1287	Conserved hypotheticals
O53444	Rv1096	Rv1096	2	15	Possible glycosyl hydrolase	Intermediary metabolism and respiration
P9WIY1	Rv1160	mutT2	2	13	Putative 8-oxo-dGTP diphosphatase 2	Information pathways
P9WIA3	Rv2368c	Rv2368c	2	13	PhoH-like protein	Intermediary metabolism and respiration
O53254	Rv3007c	Rv3007c	2	12	Possible oxidoreductase	Intermediary metabolism and respiration
O06797	Rv1762c	Rv1762c	2	11	Uncharacterized protein	Conserved hypotheticals
P9WLX9	Rv1419	Rv1419	2	10	Uncharacterized protein Rv1419	Conserved hypotheticals
I6YGS0	Rv3617	ephA	2	10	Epoxide hydrolase A	Virulence, detoxification, adaptation
P9WKL3	Rv0559c	Rv0559c	2	10	Uncharacterized protein Rv0559c	Cell wall and cell processes
I6Y9E8	Rv2475c	Rv2475c	2	9	Conserved protein	Conserved hypotheticals
O53451	Rv1103c	mazE3	2	9	Antitoxin MazE3	Virulence, detoxification, adaptation
P9WLN5	Rv2001	Rv2001	2	9	Uncharacterized protein Rv2001	Conserved hypotheticals
O50393	Rv3364c	Rv3364c	2	9	Serine protease inhibitor Rv3364c	Conserved hypotheticals
P9WNI1	Rv3890c	esxC	2	9	ESAT-6-like protein EsxC	Cell wall and cell processes
P9WPC7	Rv2667	Rv2667	2	9	Uncharacterized protein Rv2667	Intermediary metabolism and respiration
P9WLX3	Rv1486c	Rv1486c	2	8	Uncharacterized protein Rv1486c	Conserved hypotheticals
P96242	Rv3836	Rv3836	2	8	Uncharacterized protein	Conserved hypotheticals
I6Y3N9	Rv0397A	Rv0397A	2	8	Conserved protein	Conserved hypotheticals
O53744	Rv0459	Rv0459	2	7	Uncharacterized protein	Conserved hypotheticals
P9WL17	Rv2926c	Rv2926c	2	7	Uncharacterized protein Rv2926c	Conserved hypotheticals
P9WLZ7	Rv1364c	Rv1364c	2	7	Uncharacterized protein Rv1364c	Information pathways
P9WPP3	Rv2266	cyp124	2	7	Methyl-branched lipid omega-hydroxylase	Intermediary metabolism and respiration
L7N699	Rv0035	fadD34	2	7	Probable fatty-acid-CoA ligase FadD34 (Fatty-acid-CoA synthetase) (Fatty-acid-CoA synthase)	Lipid metabolism
O06610	Rv1580c	Rv1580c	2	7	Probable PhiRv1 phage protein	Insertion seqs and phages
O06406	Rv0540	Rv0540	2	6	Uncharacterized protein	Conserved hypotheticals
I6Y3T7	Rv3540c	ltp2	2	6	Probable lipid transfer protein or keto acyl-CoA thiolase Ltp2	Lipid metabolism
O06799	Rv1766	Rv1766	2	5	Conserved protein	Conserved hypotheticals
P9WNC7	Rv3606c	folK	2	5	2-amino-4-hydroxy-6-hydroxymethyldihydropteridine pyrophosphokinase	Intermediary metabolism and respiration
O53468	Rv2022c	higB2	2	5	Putative toxin HigB2	Conserved hypotheticals
I6WXK8	Rv0157A	Rv0157A	2	4	Conserved protein	Conserved hypotheticals
O53667	Rv0245	Rv0245	2	4	Possible oxidoreductase	Intermediary metabolism and respiration
P71982	Rv1724c	Rv1724c	2	4	Uncharacterized protein	Conserved hypotheticals
P71740	Rv2403c	lppR	2	4	Probable conserved lipoprotein LppR	Cell wall and cell processes
O06243	Rv2132	Rv2132	2	4	Uncharacterized protein	Conserved hypotheticals
O53238	Rv2989	Rv2989	2	4	Probable transcriptional regulatory protein	Regulatory proteins

### Sheet: only DpknG
Proteins exclusively detected in M. tuberculosis DpknG determined by shotgun proteomics
Uniprot ID	Tuberculist ID	Gene name	Replicate Count	Total Signal	Description	Functional Classification*
P9WNR7	Rv3869	eccB1	3	52	ESX-1 secretion system ATPase EccB1	Cell wall and cell processes
P9WIR9	Rv0954	Rv0954	3	42	34 kDa antigenic protein homolog	Cell wall and cell processes
P9WNB3	Rv3870	eccCa1	3	40	ESX-1 secretion system protein EccCa1	Cell wall and cell processes
P9WJ83	Rv1698	mctB	3	39	Copper transporter MctB	Cell wall and cell processes
P95105	Rv3054c	Rv3054c	3	29	Uncharacterized protein	Conserved hypotheticals
P9WJI5	Rv3566c	nat	3	22	Arylamine N-acetyltransferase	Intermediary metabolism and respiration
O86314	Rv1231c	Rv1231c	3	21	Probable membrane protein	Cell wall and cell processes
P9WMX3	Rv3782	glfT1	3	20	Galactofuranosyltransferase GlfT1	Cell wall and cell processes
P9WNF9	Rv3854c	ethA	3	20	FAD-containing monooxygenase EthA	Intermediary metabolism and respiration
P9WJW5	Rv1316c	ogt	3	17	Methylated-DNA--protein-cysteine methyltransferase	Information pathways
P9WIU5	Rv0899	arfA	3	17	Peptidoglycan-binding protein ArfA	Cell wall and cell processes
P9WKE1	Rv3247c	tmk	3	14	Thymidylate kinase	Intermediary metabolism and respiration
O06769	Rv0669c	Rv0669c	3	14	Neutral ceramidase	Intermediary metabolism and respiration
P9WMI3	Rv0023	Rv0023	3	11	Uncharacterized HTH-type transcriptional regulator Rv0023	Regulatory proteins
P9WFS7	Rv3422c	tsaE	3	6	tRNA threonylcarbamoyladenosine biosynthesis protein TsaE	Conserved hypotheticals
O53718	Rv0383c	Rv0383c	2	35	Possible conserved secreted protein	Cell wall and cell processes
I6Y4K0	Rv0729	xylB	2	24	Possible D-xylulose kinase XylB (Xylulokinase) (Xylulose kinase)	Intermediary metabolism and respiration
P9WH63	Rv0682	rpsL	2	19	30S ribosomal protein S12	Information pathways
P9WIK5	Rv1182	papA3	2	17	Acyltransferase papA3	Lipid metabolism
P9WMV9	Rv3409c	choD	2	17	Cholesterol oxidase	Lipid metabolism
O53369	Rv3317	sdhD	2	16	Probable succinate dehydrogenase (Hydrophobic membrane anchor subunit) SdhD (Succinic dehydrogenase) (Fumarate reductase) (Fumarate dehydrogenase) (Fumaric hydrogenase) OS=Mycobacterium tuberculosis (strain ATCC 25618 / H37Rv) GN=sdhD PE=1 SV=1	Intermediary metabolism and respiration
I6Y3V3	Rv0473	Rv0473	2	16	Possible conserved transmembrane protein	Cell wall and cell processes
P9WPL9	Rv1880c	cyp140	2	15	Putative cytochrome P450 140	Intermediary metabolism and respiration
P9WF25	Rv3357	relJ	2	13	Antitoxin RelJ	Virulence, detoxification, adaptation
I6XFZ8	Rv3035	Rv3035	2	13	Uncharacterized protein Rv3035	Conserved hypotheticals
P9WJE7	Rv3885c	eccE2	2	12	ESX-2 secretion system protein EccE2	Cell wall and cell processes
P9WFI3	Rv0830	Rv0830	2	12	Putative S-adenosyl-L-methionine-dependent methyltransferase Rv0830	Lipid metabolism
O06560	Rv1162	narH	2	11	Probable respiratory nitrate reductase (Beta chain) NarH	Intermediary metabolism and respiration
O53650	Rv0199	Rv0199	2	11	Probable conserved membrane protein	Cell wall and cell processes
O07808	Rv3815c	Rv3815c	2	11	Possible acyltransferase	Intermediary metabolism and respiration
Q79FJ2	Rv1844c	gnd1	2	11	6-phosphogluconate dehydrogenase, decarboxylating	Intermediary metabolism and respiration
O05854	Rv3212	Rv3212	2	11	Conserved alanine valine rich protein	Conserved hypotheticals

### Sheet: decreased in DpknG
Proteins underrepresented in M. tuberculosis DpknG determined by shotgun proteomics
Uniprot ID	Tuberculist ID	Gene name	Fold Change	pValue	Description	Functional Classification*
I6Y231	Rv2940c	mas	19.8986	0.000190345	Probable multifunctional mycocerosic acid synthase membrane-associated Mas	Lipid metabolism
P9WJA3	Rv2626c	hrp1	4.39319	8.16179e-05	Hypoxic response protein 1	Conserved hypotheticals
I6Y9K2	Rv2528c	mrr	3.8526	0.00073705	Probable restriction system protein Mrr	Information pathways
P9WIZ9	Rv2032	acg	3.71128	0.000311792	Putative NAD(P)H nitroreductase acg	Conserved hypotheticals
O53319	Rv3169	Rv3169	3.60306	0.00131661	Conserved protein	Conserved hypotheticals
P9WPS3	Rv0969	ctpV	3.59025	0.000494703	Probable copper-exporting P-type ATPase V	Cell wall and cell processes
P96414	Rv0231	fadE4	3.48657	0.00345407	Probable acyl-CoA dehydrogenase FadE4	Lipid metabolism
I6Y340	Rv0216	Rv0216	3.25806	0.00537523	Double hotdog hydratase	Intermediary metabolism and respiration
P9WNZ7	Rv0824c	desA1	3.25203	7.57638e-05	Putative acyl-[acyl-carrier-protein] desaturase DesA1	Lipid metabolism
P9WNZ5	Rv1094	desA2	3.16727	0.000101656	Putative acyl-[acyl-carrier-protein] desaturase DesA2	Lipid metabolism
P9WHH1	Rv3913	trxB	3.13334	0.00133795	Thioredoxin reductase	Intermediary metabolism and respiration
P9WQD1	Rv3667	acsA	3.10295	0.0112228	Acetyl-coenzyme A synthetase	Lipid metabolism
P9WLN3	Rv2004c	Rv2004c	2.7463	0.0200117	Uncharacterized protein Rv2004c	Conserved hypotheticals
P0CH91	Rv0643c	mmaA3	2.71965	0.00649611	Methoxy mycolic acid synthase MmaA3	Lipid metabolism
P9WKK7	Rv0467	icl	2.71636	0.00100496	Isocitrate lyase	Intermediary metabolism and respiration
O06348	Rv3485c	Rv3485c	2.66159	0.00259527	Probable short-chain type dehydrogenase/reductase	Intermediary metabolism and respiration
P9WPK9	Rv0433	Rv0433	2.61035	0.00944544	Putative glutamate--cysteine ligase	Conserved hypotheticals
I6XF92	Rv2765	Rv2765	2.55823	0.0106315	Probable alanine rich hydrolase	Intermediary metabolism and respiration
P9WNE5	Rv3841	bfrB	2.51364	0.035207	Ferritin BfrB	Intermediary metabolism and respiration
P9WH21	Rv3818	Rv3818	2.50345	0.00605547	Putative Rieske 2Fe-2S iron-sulfur protein Rv3818	Conserved hypotheticals
P9WJA9	Rv1827	garA	2.45931	0.0276237	Glycogen accumulation regulator GarA	Conserved hypotheticals
P9WPQ3	Rv2501c	accA1	2.43581	0.0101972	Acetyl-/propionyl-coenzyme A carboxylase alpha chain	Lipid metabolism
P95034	Rv0688	Rv0688	2.34382	0.00113509	Putative ferredoxin reductase	Intermediary metabolism and respiration
P9WIZ7	Rv3131	Rv3131	2.32775	0.00686609	Putative NAD(P)H nitroreductase Rv3131	Conserved hypotheticals
P9WNV1	Rv3014c	ligA	2.32668	0.01173	DNA ligase A	Information pathways
P9WFH1	Rv3399	Rv3399	2.29515	0.0134988	Putative S-adenosyl-L-methionine-dependent methyltransferase Rv3399	Lipid metabolism
O53182	Rv2455c	korA	2.27059	0.0145518	2-oxoglutarate oxidoreductase subunit KorA	Intermediary metabolism and respiration
I6X9J0	Rv0672	fadE8	2.24458	0.0283041	Probable acyl-CoA dehydrogenase FadE8	Lipid metabolism
P9WFV7	Rv2357c	glyQS	2.22644	0.00195857	Glycine--tRNA ligase	Information pathways
P9WLM1	Rv2030c	Rv2030c	2.21565	0.000479762	Uncharacterized protein Rv2030c	Conserved hypotheticals
P9WFG9	Rv0813c	Rv0813c	2.19639	0.0392837	UPF0678 fatty acid-binding protein-like protein Rv0813c	Conserved hypotheticals
P9WH77	Rv0570	nrdZ	2.19611	0.0240399	Vitamin B12-dependent ribonucleoside-diphosphate reductase	Information pathways
O53577	Rv3797	fadE35	2.18067	0.00805005	Probable acyl-CoA dehydrogenase FadE35	Lipid metabolism
P9WHC9	Rv2904c	rplS	2.13443	0.0073598	50S ribosomal protein L19	Information pathways
P9WQ83	Rv2294	Rv2294	2.12044	0.0383152	Putative cystathionine beta-lyase	Intermediary metabolism and respiration
P9WPW7	Rv1658	argG	2.11645	0.0183934	Argininosuccinate synthase	Intermediary metabolism and respiration
P9WN31	Rv2919c	glnB	2.07563	0.0126895	Nitrogen regulatory protein P-II	Regulatory proteins
P9WPB5	Rv0503c	cmaA2	2.0733	0.00958205	Cyclopropane mycolic acid synthase 2	Lipid metabolism
P9WG37	Rv0853c	kdc	2.05172	0.0075095	Alpha-keto-acid decarboxylase	Intermediary metabolism and respiration
P9WHM9	Rv0772	purD	2.03757	0.00401231	Phosphoribosylamine--glycine ligase	Intermediary metabolism and respiration
P9WGD7	Rv2916c	ffh	2.02341	0.0330847	Signal recognition particle protein	Cell wall and cell processes
P9WQ25	Rv1564c	glgX	2.01199	0.0434407	Glycogen operon protein GlgX homolog	Virulence, detoxification, adaptation
P9WN13	Rv3401	Rv3401	2.00467	0.0457615	Uncharacterized glycosyl hydrolase	Intermediary metabolism and respiration
P9WH85	Rv0702	rplD	1.99471	0.0281985	50S ribosomal protein L4	Information pathways
P9WQC7	Rv0761c	adhB	1.99118	0.0239045	Alcohol dehydrogenase B	Intermediary metabolism and respiration
P71741	Rv2402	Rv2402	1.97328	0.00893141	Trehalase	Conserved hypotheticals
P9WIS1	Rv2496c	bkdB	1.94465	0.00361415	3-methyl-2-oxobutanoate dehydrogenase subunit beta	Intermediary metabolism and respiration
P9WH13	Rv0334	rmlA	1.94227	0.0476617	Glucose-1-phosphate thymidylyltransferase	Intermediary metabolism and respiration
O07169	Rv0119	fadD7	1.93786	0.00205307	Probable fatty-acid-CoA ligase FadD7 (Fatty-acid-CoA synthetase) (Fatty-acid-CoA synthase)	Lipid metabolism
P9WGJ9	Rv1267c	embR	1.92001	0.00622792	Transcriptional regulatory protein EmbR	Regulatory proteins
P9WHN1	Rv0780	purC	1.91544	0.0245424	Phosphoribosylaminoimidazole-succinocarboxamide synthase	Intermediary metabolism and respiration
O33273	Rv0333	Rv0333	1.89529	0.0286634	Uncharacterized protein	Conserved hypotheticals
P9WQ77	Rv3290c	lat	1.89251	0.0379897	Probable L-lysine-epsilon aminotransferase	Intermediary metabolism and respiration
Q6MX39	Rv0469	umaA	1.88441	0.0193956	S-adenosylmethionine-dependent methyltransferase UmaA	Lipid metabolism
P9WQB9	Rv3086	adhD	1.87775	0.00348257	Putative alcohol dehydrogenase D	Intermediary metabolism and respiration
P96900	Rv3295	Rv3295	1.87376	0.0152211	Probable transcriptional regulatory protein (Probably TetR-family)	Regulatory proteins
I6X8S7	Rv0223c	Rv0223c	1.85039	0.00991448	Probable aldehyde dehydrogenase	Intermediary metabolism and respiration
P9WPT5	Rv3270	ctpC	1.83896	0.0156399	Probable manganese/zinc-exporting P-type ATPase	Cell wall and cell processes
P9WHR7	Rv2720	lexA	1.80659	0.00792914	LexA repressor	Regulatory proteins
L0TBR2	Rv2251	Rv2251	1.77308	0.00646984	Possible flavoprotein	Intermediary metabolism and respiration
P9WIV9	Rv3151	nuoG	1.7717	0.0146341	NADH-quinone oxidoreductase subunit G	Intermediary metabolism and respiration
P9WL45	Rv2676c	chdC	1.76113	0.0429133	Uncharacterized protein Rv2676c	Conserved hypotheticals
P9WQP1	Rv1886c	fbpB	1.75539	0.0136169	Diacylglycerol acyltransferase/mycolyltransferase Ag85B	Lipid metabolism
P9WL63	Rv2629	Rv2629	1.73683	0.026485	Uncharacterized protein Rv2629	Conserved hypotheticals
P9WPB7	Rv3392c	cmaA1	1.73263	0.0179227	Cyclopropane mycolic acid synthase 1	Lipid metabolism
P9WHM7	Rv0957	purH	1.72297	0.0232417	Bifunctional purine biosynthesis protein PurH	Intermediary metabolism and respiration
P9WMF9	Rv3133c	devR	1.71607	0.00191477	Transcriptional regulatory protein DevR (DosR)	Regulatory proteins
O07411	Rv0166	fadD5	1.69922	0.0293294	Probable fatty-acid-CoA ligase FadD5 (Fatty-acid-CoA synthetase) (Fatty-acid-CoA synthase)	Lipid metabolism
P9WQ51	Rv3515c	fadD19	1.68806	0.00365566	Long-chain-fatty-acid--CoA/3-oxocholest-4-en-26-oate--CoA ligase	Lipid metabolism
P9WFV9	Rv2992c	gltX	1.68717	0.0370626	Glutamate--tRNA ligase	Information pathways
I6YEB6	Rv2766c	Rv2766c	1.67506	0.0444947	Probable short-chain type dehydrogenase/reductase	Intermediary metabolism and respiration
O33340	Rv2858c	aldC	1.66904	0.00204924	Probable aldehyde dehydrogenase AldC	Intermediary metabolism and respiration
P9WKC9	Rv3130c	tgs1	1.66706	0.0174007	Probable diacyglycerol O-acyltransferase tgs1	Lipid metabolism
P9WI97	Rv3301c	phoU1	1.65381	0.00561933	Phosphate-specific transport system accessory protein PhoU homolog 1	Cell wall and cell processes
P9WQB1	Rv2780	ald	1.63995	0.00304613	Alanine dehydrogenase	Intermediary metabolism and respiration
P9WNX7	Rv1731	gabD2	1.62382	0.0123413	Putative succinate-semialdehyde dehydrogenase [NADP(+)] 2	Intermediary metabolism and respiration
P9WL07	Rv3127	Rv3127	1.61519	0.0366103	Uncharacterized protein Rv3127	Conserved hypotheticals
P9WIH3	Rv0211	pckG	1.60896	0.0106565	Phosphoenolpyruvate carboxykinase [GTP]	Intermediary metabolism and respiration
P9WQL5	Rv0655	mkl	1.58453	0.0102937	Probable ribonucleotide transport ATP-binding protein mkl	Cell wall and cell processes
P9WFW3	Rv2572c	aspS	1.58007	0.00965882	Aspartate--tRNA(Asp/Asn) ligase	Information pathways
P9WQD9	Rv2245	kasA	1.57819	0.0264715	3-oxoacyl-[acyl-carrier-protein] synthase 1	Lipid metabolism
P9WFT7	Rv3834c	serS	1.57147	0.0397134	Serine--tRNA ligase	Information pathways
P9WNH5	Rv3569c	hsaD	1.56297	0.0096771	4,5:9,10-diseco-3-hydroxy-5,9,17-trioxoandrosta-1(10),2-diene-4-oate hydrolase	Intermediary metabolism and respiration
P9WNU7	Rv2097c	pafA	1.56149	0.0425581	Pup--protein ligase	Intermediary metabolism and respiration
Q79FX8	Rv0642c	mmaA4	1.55538	0.0115057	Hydroxymycolate synthase MmaA4	Lipid metabolism
P9WNY1	Rv0458	Rv0458	1.52735	0.00228236	Probable aldehyde dehydrogenase	Intermediary metabolism and respiration
P71814	Rv0757	phoP	1.5184	0.0223062	Possible two component system response transcriptional positive regulator PhoP	Regulatory proteins
P9WMH1	Rv2711	ideR	1.46876	0.011537	Iron-dependent repressor IdeR	Regulatory proteins
P95186	Rv3140	fadE23	1.43105	0.0069669	Probable acyl-CoA dehydrogenase FadE23	Lipid metabolism
P9WHT1	Rv0800	apeB	1.42769	0.00772422	Probable M18 family aminopeptidase 2	Intermediary metabolism and respiration
P9WGM7	Rv3246c	mtrA	1.425	0.00467558	DNA-binding response regulator MtrA	Regulatory proteins
P9WHF3	Rv1297	rho	1.30717	6.66918e-05	Transcription termination factor Rho	Information pathways

### Sheet: increased in DpknG
Proteins overrepresented in M. tuberculosis DpknG determined by shotgun proteomics
Uniprot ID	Tuberculist ID	Gene name	Fold Change	pValue	Description	Functional Classification*
O53382	Rv3332	nagA	22.5433	0.0488751	N-acetylglucosamine-6-phosphate deacetylase	Cell wall and cell processes
A0A089QRB9	Rv1180/Rv1181	msl3	9.32616	0.000585777	Mycolipanoate synthase	Lipid metabolism
O50435	Rv1179c	Rv1179c	6.03066	0.00892357	Uncharacterized protein	Conserved hypotheticals
O53404	Rv1056	Rv1056	4.18473	2.73392e-05	Conserved protein	Conserved hypotheticals
P9WI81	Rv0014c	pknB	3.26799	0.0112884	Serine/threonine-protein kinase PknB	Regulatory proteins
O53176	Rv2449c	Rv2449c	3.18412	0.00265893	Putative trans-acting enoyl reductase Rv2449c	Conserved hypotheticals
P9WGK7	Rv0902c	prrB	3.16683	0.00527271	Sensor-type histidine kinase PrrB	Regulatory proteins
I6YHB0	Rv3852	hns	3.05807	0.0401636	Possible histone-like protein Hns	Information pathways
P9WNA9	Rv0284	eccC3	2.96925	0.0206028	ESX-3 secretion system protein EccC3	Cell wall and cell processes
O33272	Rv2969c	Rv2969c	2.80494	0.030968	Possible conserved membrane or secreted protein	Cell wall and cell processes
O33268	Rv0338c	Rv0338c	2.74345	0.00660287	Probable iron-sulfur-binding reductase	Intermediary metabolism and respiration
P9WNK5	Rv3874	esxB	2.61729	0.0422296	ESAT-6-like protein EsxB	Cell wall and cell processes
P96409	Rv0227c	Rv0227c	2.47409	0.012543	Probable conserved membrane protein	Cell wall and cell processes
P9WLQ9	Rv1836c	Rv1836c	2.36552	6.74919e-05	Uncharacterized protein Rv1836c	Conserved hypotheticals
P9WNQ9	Rv1782	eccB5	2.23006	0.00960756	ESX-5 secretion system ATPase EccB5	Cell wall and cell processes
P9WI83	Rv0015c	pknA	2.18426	0.00249357	Serine/threonine-protein kinase PknA	Regulatory proteins
O06291	Rv1223	htrA1	2.10492	0.0151876	Probable serine protease HtrA (DEGP protein)	Intermediary metabolism and respiration
P9WP13	Rv1261c	Rv1261c	2.03767	0.0325029	F420H(2)-dependent quinone reductase Rv1261c	Conserved hypotheticals
P9WK45	Rv1411c	lprG	1.94899	0.0491436	Lipoarabinomannan carrier protein LprG	Cell wall and cell processes
I6XF52	Rv2721c	Rv2721c	1.94258	0.0425103	Possible conserved transmembrane alanine and glycine rich protein	Cell wall and cell processes
P71672	Rv1404	Rv1404	1.92605	0.0432028	Probable transcriptional regulatory protein	Regulatory proteins
P9WIM7	Rv1078	pra	1.83988	0.00939206	Proline-rich antigen homolog	Conserved hypotheticals
P9WJD3	Rv3864	espE	1.83962	0.00727685	ESX-1 secretion-associated protein EspE	Cell wall and cell processes
P9WIS7	Rv2215	dlaT	1.83026	0.00870504	Dihydrolipoyllysine-residue acetyltransferase component of pyruvate dehydrogenase complex	Intermediary metabolism and respiration
P9WJN9	Rv2166c	mraZ	1.78802	0.0395621	Transcriptional regulator MraZ	Conserved hypotheticals
P9WMK7	Rv2986c	hup	1.78389	0.0216171	DNA-binding protein HU homolog	Information pathways
P9WLH5	Rv2228c	Rv2228c	1.74534	0.0213692	Bifunctional protein Rv2228c	Information pathways
O53961	Rv1919c	Rv1919c	1.74075	0.00538242	Conserved protein	Conserved hypotheticals
P9WII9	Rv2606c	pdxS	1.7197	0.0255667	Pyridoxal 5'-phosphate synthase subunit PdxS	Intermediary metabolism and respiration
P9WPJ9	Rv3588c	mtcA2	1.71063	0.037356	Carbonic anhydrase 2	Intermediary metabolism and respiration
P9WP35	Rv2194	qcrC	1.69382	0.0184132	Cytochrome bc1 complex cytochrome c subunit	Intermediary metabolism and respiration
P9WI79	Rv0931c	pknD	1.67979	0.00790806	Serine/threonine-protein kinase PknD	Regulatory proteins
O07807	Rv3816c	Rv3816c	1.67324	0.00383645	Possible acyltransferase	Intermediary metabolism and respiration
O06218	Rv2159c	Rv2159c	1.63441	0.0244132	Alkyl hydroperoxide reductase AhpD	Conserved hypotheticals
O33332	Rv2790c	ltp1	1.62113	0.0198715	Probable lipid-transfer protein Ltp1	Cell wall and cell processes
P9WGV5	Rv2953	Rv2953	1.59401	0.0399308	Trans-acting enoyl reductase	Lipid metabolism
P9WIQ1	Rv3809c	glf	1.56393	0.0111899	UDP-galactopyranose mutase	Cell wall and cell processes
P9WHD7	Rv0723	rplO	1.53904	0.0287193	50S ribosomal protein L15	Information pathways
I6X7D4	Rv3463	Rv3463	1.49638	0.0204632	Conserved protein	Conserved hypotheticals
O05592	Rv1006	Rv1006	1.46772	0.00812633	Uncharacterized protein	Conserved hypotheticals
P71590	Rv0020c	fhaA	1.46682	0.00596943	FHA domain-containing protein FhaA	Regulatory proteins
P9WGS1	Rv1543	Rv1543	1.45873	0.00915683	Uncharacterized oxidoreductase Rv1543	Lipid metabolism
P9WPV3	Rv1307	atpFH	1.44688	0.00374258	ATP synthase subunit b-delta	Intermediary metabolism and respiration
P9WPR9	Rv1488	Rv1488	1.4288	0.0013206	Uncharacterized protein Rv1488	Cell wall and cell processes
P9WHU7	Rv0500	proC	1.41783	0.00649517	Pyrroline-5-carboxylate reductase	Intermediary metabolism and respiration
