## Supplementary material for "Proteome remodeling in the *Mycobacterium tuberculosis* PknG knockout: molecular evidence for the role of this kinase in cell envelope biogenesis and hypoxia response": Biological process enrichment

### Sheet: biological processes
PANTHER™ Version 13.0 (released 2017-11-12).
Analysis Summary: Please report in publication Tips
Analysis Type: PANTHER Overrepresentation Test (release 20171205)
Annotation Version and Release Date: GO Ontology database Released 2017-12-27
Analyzed List:	Client Text Box Input (Mycobacterium tuberculosis)
Reference List:	Mycobacterium tuberculosis (all genes in database)
Annotation Data Set:	GO biological process (complete)
Test Type:	Fisher's Exact with FDR multiple test correction
Displaying only results with p < 0.05
WT
	Mycobacterium tuberculosis (REF)	Client Text Box Input
GO biological process complete	#	#	expected	Fold Enrichment	+/-	raw P value	FDR	genes
Response to hypoxia	58	10	1.99	5.03	+	6.45e-05	0.00645	devR, ald, Rv3134c, bfrB, trxB, tgs1, icl, hrp1, cmaA2, acg
Fatty acid biosynthetic process	80	11	2.74	4.01	+	0.000173	0.0293	fadD19, desA1, fadD34, Rv2001, cmaA1, kasA, mmaA4, mmaA3, cmaA2, accA1, desA2
Oxidation-reduction process	519	36	17.78	2.02	+	5.38e-05	0.016	adhB, Rv0458, desA1, Rv3818, FadE23, ald, Rv2676c, gabD2, bfrB, Rv0688, trxB, fadE8, Rv0149, nuoG, Rv0245, nrdZ, cyp124, icl, mas, malQ, Rv0223c, Rv3485c, Rv2766c, KorA, Rv3007c, glgX, bkdB, Rv2251, Rv3127, FadE4, desA2, adhD, fadE35, aldC, acg, Rv3131
