## Supplementary material for "Proteome remodeling in the *Mycobacterium tuberculosis* PknG knockout: molecular evidence for the role of this kinase in cell envelope biogenesis and hypoxia response": PRM isolation list

### Sheet: IsolationList_PRM_MtbWTvsKO_200
Mass [m/z]	CS [z]	Polarity	Protein	Peptide
605.649	3	Positive	Acg	IDVIADDMRPELAAASK
917.033	2	Positive	Acg	DLVAALIGQPATPQALVR
649.377	2	Positive	Ald	VAITPAGVAELTR
781.396	3	Positive	Ald	RGHEVLIQAGAGEGSAITDADFK
899.806	3	Positive	Ald	GVLMGGVPGVEPADVVVIGAGTAGYNAAR
685.357	2	Positive	Ald	GLSTHEGALLSER
493.288	3	Positive	DevR	VPAARPDVAVLDVR
849.444	2	Positive	Hrp-1	GLAAGLDPNTATAGELAR
443.261	2	Positive	HspX	ATTLPVQR
842.237	2	Positive	HspX	ATTLPVQR
851.395	2	Positive	Icl	SAEQIQQEWDTNPR
1291.98	3	Positive	Icl	AIYLSGWQVAGDANLSGHTYPDQSLYPANSVPQVVR
822.054	3	Positive	Icl	IATTVDPNSSTTALTGSTEEGQFH
641.38	2	Positive	Lat	AVIVLPAGADTVR
853.448	3	Positive	Mas	GIDDVVVSVVASPQSTVIGGTSDTVR
715.886	2	Positive	Mas	SVAVTPEQAPLYR
719.388	2	Positive	Msl3	TGEGVAVVPPEQVR
849.444	2	Positive	Msl3	ATALAEGTGAAIAPAEGAR
796.073	3	Positive	NrdZ	AESPSELPHFNLSVGVTDAFLR
736.391	2	Positive	NrdZ	TVNLPATATVDDVR
594.636	3	Positive	Rv2030c	LGAPGHDEFAVGALASGGR
762.741	3	Positive	Rv2030c	VAIDAPGGVPTHEVLAELVGDAR
1205.09	2	Positive	Rv2030c	QDGLLAEDELFYAQQNAQTVR
