## Supplementary material for "Proteome remodeling in the *Mycobacterium tuberculosis* PknG knockout: molecular evidence for the role of this kinase in cell envelope biogenesis and hypoxia response": Protein identification-DIGE

### Sheet: MALDI ID
Spot #	Description	Gene name	Uniprot acc. #	Tuberculist acc. #	DIGE information			Protein identification by MALDI					Funcional classification*
					relative abundance increased in:	Fold change	p-value (Student's t test)	# of fragmented peptides	protein score	sequence coverage	expect value	matches
2	Putative acyl-[acyl-carrier-protein] desaturase DesA2	desA2	P9WNZ5	Rv1094	WT	2.41	0.00034	2	189	0.41	6.8e-14	10	lipid metabolism
5	Ferritin BfrB	bfrB	P9WNE5	Rv3841	WT	1.6	0.0007	3	351	0.53	4.3e-30	6	intermediary metabolism and respiration
6	Alanine dehydrogenase	ald	P9WQB1	Rv2780	WT	1.97	0.0011	4	176	0.19	1.6e-12	7	intermediary metabolism and respiration
7	Isocitrate lyase	icl	P9WKK7	Rv0467	WT	1.64	0.0011	2	143	0.18	2.7e-09	6	intermediary metabolism and respiration
8	Ferritin BfrB	bfrB	P9WNE5	Rv3841	WT	2.52	0.0013	3	332	0.37	3.4e-28	5	intermediary metabolism and respiration
9	Alanine dehydrogenase	ald	P9WQB1	Rv2780	WT	1.78	0.0014	1	77	0.16	0.0098	5	intermediary metabolism and respiration
10	Probable aldehyde dehydrogenase	Rv0223c	I6X8S7	Rv0223c	WT	1.43	0.002	1	104	0.32	2.1e-05	5	intermediary metabolism and respiration
11	Beta sliding clamp	dnaN	P9WNU1	Rv0002	WT	1.47	0.0022	1	116	0.21	1.3e-06	6	information pathways
13	Putative acyltransferase Rv0859	fadA	O53871	Rv0859	WT	1.33	0.0028	2	105	0.09	1.7e-05	2	lipid metabolism
14	Uncharacterized protein Rv2558	Rv2558	P9WLA3	Rv2558	DpknG	1.98	0.0041	3	274	0.33	2.1e-22	8	conserved hypotheticals
16	Alpha-crystallin	hspX	P9WMK1	Rv2031c	WT	1.31	0.0049	3	301	0.24	4.3e-21	5	virulence, detoxification, adaptation
17	Alpha-crystallin	hspX	P9WMK1	Rv2031c	WT	1.74	0.005	3	421	0.5	4.3e-37	9	virulence, detoxification, adaptation
18	Electron transfer flavoprotein subunit beta	fixA	P9WNG7	Rv3029c	DpknG	1.3	0.0062	4	620	0.7	1.3e-54	6	intermediary metabolism and respiration
20	Conserved protein	Rv0925c	I6Y946	Rv0925c	WT	1.38	0.0065	3	288	0.14	8.5e-24	3	intermediary metabolism and respiration (predicted)
22	Uncharacterized protein Rv2557	Rv2557	P9WLA5	Rv2557	DpknG	1.54	0.0082	2	267	0.26	1.1e-21	4	information pathways (predicted)
23	Probable enoyl-CoA hydratase EchA16 (Enoyl hydrase) (Unsaturated acyl-CoA hydratase) (Crotonase)	echA16	I6YEH6	Rv2831	WT	1.31	0.0085	2	313	0.35	2.7e-26	8	lipid metabolism
24	Probable enoyl-CoA hydratase echA6	echA6	P9WNP1	Rv0905	DpknG	1.54	0.0087	1	178	0.29	8.5e-13	5	lipid metabolism
26	Conserved protein	Rv2161c	O06216	Rv2161c	DpknG	1.28	0.011	1	146	0.29	1.3e-09	6	intermediary metabolism and respiration
27	Uncharacterized protein Rv2632c	Rv2632c	P9WG67	Rv2632c	WT	1.73	0.012	4	185	0.26	1.7e-13	3	conserved hypotheticals
27	Thioredoxin	trxC	P9WL61	Rv3914	WT	1.73	0.012	4	180	0.32	5.4e-13	3	intermediary metabolism and respiration
28	3-oxoacyl-[acyl-carrier-protein] synthase 1	kasA	P9WQD9	Rv2245	WT	1.34	0.012	3	234	0.28	2.1e-10	7	lipid metabolism
29	Beta sliding clamp	dnaN	P9WNU1	Rv0002	WT	1.81	0.012	2	177	0.16	1.1e-12	5	information pathways
31	Elongation factor Tu	tuf	P9WNN1	Rv0685	WT	1.52	0.013	4	451	0.26	4.3e-40	8	information pathways
32	Beta sliding clamp	dnaN	P9WNU1	Rv0002	WT	1.3	0.014	3	125	0.17	1.7e-07	5	information pathways
33	Conserved protein	Rv0854	I6X9Y7	Rv0854	WT	1.34	0.015	1	146	0.4	1.3e-09	3	intermediary metabolism and respiration (predicted)
34	Diacylglycerol acyltransferase/mycolyltransferase Ag85B	fbpB	P9WQP1	Rv1886c	WT	1.52	0.017	2	135	0.18	1.7e-08	3	lipid metabolism
36	Ferritin BfrB	bfrB	P9WNE5	Rv3841	WT	1.38	0.02	3	190	0.44	5.4e-14	4	intermediary metabolism and respiration
36	Inorganic pyrophosphatase	ppa	P9WI55	Rv3628	WT	1.38	0.02	3	133	0.19	2.7e-08	4	intermediary metabolism and respiration
38	Probable enoyl-CoA hydratase echA6	echA6	P9WNP1	Rv0905	DpknG	1.45	0.028	2	138	0.29	8.5e-09	5	lipid metabolism
39	60 kDa chaperonin 1	groEL1	P9WPE9	Rv3417c	DpknG	1.54	0.029	4	311	0.24	4.3e-26	10	virulence, detoxification, adaptation
41	Alpha-crystallin	hspX	P9WMK1	Rv2031c	WT	1.79	0.033	3	215	0.31	1.7e-16	3	virulence, detoxification, adaptation
42	Alanine dehydrogenase	ald	P9WQB1	Rv2780	WT	1.86	0.035	1	76	0.12	0.013	5	intermediary metabolism and respiration
43	ESX-1 secretion-associated protein EspB	espB	P9WJD9	Rv3881c	WT	1.84	0.036	1	104	0.21	2.1e-05	5	cell wall and cell processes
44	Elongation factor G-like protein	Rv0120c	P9WNM9	Rv0120c	WT	1.39	0.038	1	133	0.16	2.7e-08	9	information pathways
45	CinA-like protein	cinA	P9WPE3	Rv1901	WT	1.28	0.044	1	85	0.16	0.0018	6	virulence, detoxification, adaptation
46	Probable acetyl-CoA acetyltransferase	fadA4	P9WG69	Rv1323	WT	1.31	0.05	2	238	0.25	8.5e-19	6	lipid metabolism
*According to Tuberculist
